# Targeting Regulatory Factors Associated with the *Drosophila Myc cis*-Elements by Reporter Expression, Gel Shift Assay, and Mass Spectrometric Protein Identification

**DOI:** 10.1101/2025.04.04.647281

**Authors:** Jasmine Kharazmi, Thomas Brody, Cameron Moshfegh

**Affiliations:** Department of Reproductive Endocrinology and Plastic and Hand Surgery, Campus Schlieren, University of Zurich, 8952 Schlieren Switzerland; Neural Cell-Fate Determinants Section, National Institute of Neurological Disorders and Stroke, US National Institutes of Health, Bethesda, Maryland, USA.; Laboratory of Applied Mechanobiology, Department of Health Sciences and Technology, ETH Zurich, Switzerland

**Keywords:** Reporter Assay, Electrophoretic-Mobility Shift Assay, Solid Surface Magnetic Enrichment, Liquid Chromatography Mass Spectrometry, *Drosophila Myc*, Transcription

## Abstract

Transcription factor MYC is highly responsive to mitogenic stimuli to modulate the expression of several targets involved in cell growth, protein biogenesis, proliferation, and differentiation. However, MYC’s transcriptional regulation remains incompletely understood. Our previous work demonstrated that key regulatory elements controlling *Drosophila Myc* reside within its 5’ UTR and intergenic regions. In this study, we developed a highly sensitive and selective Solid Surface Magnetic Enrichment Protocol (SSMEP) to purify DNA-protein complexes formed on *Myc cis*-elements. Using analysis of truncated reporters, Electrophoretic-Mobility Shift Assay (EMSA), and mass spectrometric protein identification, we identified a cis-regulatory module (CRM) within the proximal 5’ UTR that appears sufficient to activate *lacZ* reporter expression in the ovary and embryos. Furthermore, combining CRMs from either the upstream region or the intergenic Downstream Promoter Element (DPE) region with the proximal 5’-UTR regulatory unit recapitulates expression patterns previously observed in larval tissues, ovaries, and embryos. The DPE itself exhibits promoter activity when fused in-frame to an adjacent binding site cluster, and drives expression mimicking that of wild-type *Myc*. Further *in vivo* validation is necessary to confirm the functional relevance of the associated factors and identified signaling cascades as *Myc* regulators. Additionally, this highly selective and sensitive protocol has potential applications in other model organisms and various fields of biomedical and synthetic biology research.
