## Supplemental Tables for "Targeting Regulatory Factors Associated with the *Drosophila Myc cis*-Elements by Reporter Expression, Gel Shift Assay, and Mass Spectrometric Protein Identification": Table 2.xlsx

### Sheet: Proteins
Checked	Master	Accession	Description	Coverage [%]	Contaminant	Species Map	# Peptides	# PSMs	# Unique Peptides	# AAs	MW [kDa]	calc. pI	Score Sequest HT: Sequest HT	# Peptides (by Search Engine): Sequest HT	Biological Process	Cellular Component	Molecular Function	Pfam IDs	Entrez Gene ID	Gene Symbol	Gene ID	Reactome Pathways	Ensembl Gene ID	WikiPathways	# Protein Pathway Groups	Abundances (Grouped): Blank	Abundances (Grouped) CV [%]: Blank	Found in Sample: [S1] F1: Sample, n/a, Blank, n/a, Blank	# Protein Groups	Modifications
FALSE	Master Protein	P13645	SWISS-PROT:P13645 Tax_Id=9606 Gene_Symbol=KRT10 Keratin, type I cytoskeletal 10	20	TRUE		11	11	10	593	59.5	5.21	35.93	11											0	1.80387e+09		High	1
FALSE	Master Protein	P00761 SWISS-PROT:P00761	Trypsin - Sus scrofa (Pig).	25	TRUE		4	21	4	231	24.4	7.18	85.5	4	protein metabolism;other biological processes	non-structural extracellular	other molecular function	Pf00089							0	1.17389e+09		High	1
FALSE	Master Protein	Q9BYR9	SWISS-PROT:Q9BYR9 Tax_Id=9606 Gene_Symbol=KRTAP2-4;LOC644350;LOC728934;KAP2.1B;LOC730755;LOC728285 Keratin-associated protein 2-4	8	TRUE		1	2	1	128	13.5	7.87	7.41	1		cytosol;cytoskeleton		Pf01500, Pf13885	730755; 85294	KRTAP2-4	hsa:730755; hsa:85294; Q495J2; Q9BYR9	Keratinization	ENSG00000213417; ENSG00000263091		1	50783961		High	1
FALSE	Master Protein	Q9NSB4	SWISS-PROT:Q9NSB4 Keratin, type II cuticular Hb2 (Hair keratin, type II Hb2) - Homo sapiens (Human).	6	TRUE		4	8	1	513	56.6	6.74	19.68	4											0	3.59416e+07		High	1
FALSE	Master Protein	P07477	SWISS-PROT:P07477 Tax_Id=9606 Gene_Symbol=PRSS1 Trypsin-1 precursor	8	TRUE		1	1	1	247	26.5	6.51	3.57	1	cell organization and biogenesis;protein metabolism;other biological processes	non-structural extracellular	other molecular function	Pf00089	5644	PRSS1	A1A509; A6NJ71; B2R5I5; hsa:5644; P07477; Q5NV57; Q7M4N3; Q7M4N4; Q92955; Q9HAN4; Q9HAN5; Q9HAN6; Q9HAN7	Cobalamin (Cbl, vitamin B12) transport and metabolism; Activation of Matrix Metalloproteinases	ENSG00000204983; ENSG00000274247		2	35687356		High	1
FALSE	Master Protein	A2A5Y0	TREMBL:A2A5Y0 Tax_Id=10090 Gene_Symbol=Krt31 keratin complex 1, acidic, gene 1	25	TRUE		13	20	4	416	47.1	4.89	62.05	13		cytoskeleton	other molecular function	Pf00038	16660	Krt31	A2A5Y0; mmu:16660; Q61765	Formation of the cornified envelope	ENSMUSG00000048981		2	2.64135e+07		High	1
FALSE	Master Protein	Q14525	SWISS-PROT:Q14525 Keratin, type I cuticular HA3-II (Hair keratin, type I HA3-II)	28	TRUE		12	18	6	404	46.2	4.84	60.92	12	other biological processes	cytosol;cytoskeleton	other molecular function	Pf00038	3884	KRT33B	hsa:3884; O76010; Q14525	Formation of the cornified envelope	ENSG00000131738; ENSG00000263012		2	1.92601e+07		High	1
FALSE	Master Protein	Q8MSC8	LD14533p OS=Drosophila melanogaster OX=7227 GN=Dmel\CG2211 PE=2 SV=1	6	FALSE	Drosophila melanogaster OX=7227	1	2	1	330	37.9	6.74	2.03	1		other membranes			38157	Dmel\CG2211	dme:Dmel_CG2211; Q8MSC8; Q9W0G5				0	1.42062e+07		High	1
FALSE	Master Protein	P84040	Histone H4 OS=Drosophila melanogaster OX=7227 GN=His4 PE=1 SV=2	10	FALSE	Drosophila melanogaster OX=7227	1	1	1	103	11.4	11.36	3.18	1	cell organization and biogenesis;RNA metabolism OR transcription;other metabolic processes	nucleus;other cell component	nucleic acid binding activity;other molecular function	Pf15511	318846; 3771854; 3771893; 3771908; 3771935; 3771938; 3771941; 3771947; 3772096; 3772113; 3772129; 3772172; 3772211; 3772254; 3772314; 3772317; 3772319; 3772325; 3772509; 3772519; 3772666; 3772708; 41773	His4; His4:CG31611; His4:CG33869; His4:CG33871; His4:CG33873; His4:CG33875; His4:CG33877; His4:CG33879; His4:CG33881; His4:CG33883; His4:CG33885; His4:CG33887; His4:CG33889; His4:CG33891; His4:CG33893; His4:CG33895; His4:CG33897; His4:CG33899; His4:CG33901; His4:CG33903; His4:CG33905; His4:CG33907; His4:CG33909; His4r	A4V2W8; dme:Dmel_CG31611; dme:Dmel_CG3379; dme:Dmel_CG33869; dme:Dmel_CG33871; dme:Dmel_CG33873; dme:Dmel_CG33875; dme:Dmel_CG33877; dme:Dmel_CG33879; dme:Dmel_CG33881; dme:Dmel_CG33883; dme:Dmel_CG33885; dme:Dmel_CG33887; dme:Dmel_CG33889; dme:Dmel_CG33891; dme:Dmel_CG33893; dme:Dmel_CG33895; dme:Dmel_CG33897; dme:Dmel_CG33899; dme:Dmel_CG33901; dme:Dmel_CG33903; dme:Dmel_CG33905; dme:Dmel_CG339…				0	9867339		High	1
FALSE	Master Protein	Q6NT21	TREMBL:Q6NT21 Keratin, hair, basic, 3 - Homo sapiens (Human).	23	TRUE		15	23	3	493	54.2	5.64	60.38	15	other biological processes	cytosol;cytoskeleton		Pf00038, Pf16208	3889	KRT83	A1A4S9; B2RC21; hsa:3889; P78385; Q6NT21; Q9NSB3	Formation of the cornified envelope	ENSG00000170523		2	9262277		High	1
FALSE	Master Protein	O76013	SWISS-PROT:O76013 Keratin, type I cuticular HA6 (Hair keratin, type I HA6)	10	TRUE		7	10	4	467	52.2	4.94	23.25	7	other biological processes	cytosol;cytoskeleton	bone, tooth or skin structural activity	Pf00038	8689	KRT36	hsa:8689; O76013; Q86XG4	Formation of the cornified envelope	ENSG00000126337		2	5.8629e+06		High	1
FALSE	Master Protein	P78386	SWISS-PROT:P78386 Keratin, type II cuticular Hb5 (Hair keratin, type II Hb5) - Homo sapiens (Human).	24	TRUE		14	21	3	507	55.8	6.55	57.91	14	other biological processes	cytosol;cytoskeleton	other molecular function	Pf00038, Pf16208	3891	KRT85	hsa:3891; P78386; Q9NSB1	Formation of the cornified envelope	ENSG00000135443		2	5.71148e+06		High	1
FALSE	Master Protein	Q61726	TREMBL:Q61726 Tax_Id=10090 Gene_Symbol=5430421N21Rik Keratin type II	25	TRUE		16	25	3	479	52.8	5.74	65.79	16	other biological processes	cytoskeleton		Pf00038, Pf16208	100126226	Krt83	E9Q1Y9; mmu:100126226	Formation of the cornified envelope	ENSMUSG00000067613		2	5.6961e+06		High	1
FALSE	Master Protein	P10987	Actin-5C OS=Drosophila melanogaster OX=7227 GN=Act5C PE=1 SV=4	11	FALSE	Drosophila melanogaster OX=7227	4	4	4	376	41.8	5.48	9.3	4	cell cycle OR cell proliferation;cell organization and biogenesis;developmental processes;other biological processes	cytoskeleton;nucleus;other cell component	other molecular function	Pf00022	31521	Act5C	A4V404; dme:Dmel_CG4027; P10987; Q24227; Q6YN46; Q9U5X7; Q9W460	UCH proteinases; DNA Damage Recognition in GG-NER; Clathrin-mediated endocytosis; RHOF GTPase cycle; Regulation of actin dynamics for phagocytic cup formation; RHO GTPases Activate WASPs and WAVEs; MAP2K and MAPK activation; Formation of annular gap junctions; Cell-extracellular matrix interactions			10	5.52807e+06		High	1
FALSE	Master Protein	E1JHJ3	Myosin heavy chain, isoform O OS=Drosophila melanogaster OX=7227 GN=Mhc PE=1 SV=1	1	FALSE	Drosophila melanogaster OX=7227	1	1	1	1962	224.4	6.19	2.45	1		cytoskeleton;other cell component	cytoskeletal activity;other molecular function	Pf00063, Pf01576, Pf02736	35007	Mhc	dme:Dmel_CG17927; E1JHJ3				0	3797404		High	1
FALSE	Master Protein	P35527	SWISS-PROT:P35527 Tax_Id=9606 Gene_Symbol=KRT9 Keratin, type I cytoskeletal 9	30	TRUE		11	13	11	623	62.1	5.3	41.73	11											0	3.25416e+06		High	1
FALSE	Master Protein	P35908	SWISS-PROT:P35908 Tax_Id=9606 Gene_Symbol=KRT2 Keratin, type II cytoskeletal 2 epidermal	22	TRUE		11	11	10	645	65.8	8	29.88	11											0	2.78114e+06		High	1
FALSE	Master Protein	Q9V468	Zinc finger matrin-type protein CG9776 OS=Drosophila melanogaster OX=7227 GN=CG9776 PE=1 SV=1	1	FALSE	Drosophila melanogaster OX=7227	1	1	1	1260	140.2	9.35	2.15	1	other biological processes	nucleus	other molecular function		40546		dme:Dmel_CG9776; Q7JRP8; Q8I092; Q9V468				0	1.89707e+06		High	1
FALSE	Master Protein	P04264	SWISS-PROT:P04264 Tax_Id=9606 Gene_Symbol=KRT1 Keratin, type II cytoskeletal 1	32	TRUE		14	19	11	644	66	8.12	52.79	14											0	1.67028e+06		High	1
FALSE	Master Protein	A0A0B4LGB7	Calcium-transporting ATPase OS=Drosophila melanogaster OX=7227 GN=SERCA PE=1 SV=1	3	FALSE	Drosophila melanogaster OX=7227	2	2	2	999	109.3	5.45	5.82	2	transport	other membranes;cytosol;ER/Golgi	transporter activity;other molecular function	Pf00122, Pf00689, Pf00690, Pf08282, Pf13246	49297	SERCA	A0A0B4LGB7				0	1.56974e+06		High	1
FALSE	Master Protein	Q92764	SWISS-PROT:Q92764 Keratin, type I cuticular HA5 (Hair keratin, type I HA5)	13	TRUE		7	11	2	425	47.6	4.81	30.84	7											0	1.51052e+06		High	1
FALSE	Master Protein	P02533	SWISS-PROT:P02533 Tax_Id=9606 Gene_Symbol=KRT14 Keratin, type I cytoskeletal 14	8	TRUE		3	3	2	472	51.6	5.16	8.17	3											0	1.00653e+06		High	1
FALSE	Master Protein	P02768-1	SWISS-PROT:P02768-1 Tax_Id=9606 Gene_Symbol=ALB Isoform 1 of Serum albumin precursor	2	TRUE		1	1	1	609	69.3	6.28	0	1	stress response;other biological processes	non-structural extracellular;ER/Golgi;other cell component	nucleic acid binding activity;other molecular function	Pf00273	213	ALB	E7ESS9; hsa:213; O95574; P02768; P04277; Q13140; Q645G4; Q68DN5; Q6UXK4; Q86YG0; Q8IUK7; Q9P157; Q9P1I7; Q9UHS3; Q9UJZ0	Scavenging of heme from plasma; Platelet degranulation ; Regulation of Insulin-like Growth Factor (IGF) transport and uptake by Insulin-like Growth Factor Binding Proteins (IGFBPs); Post-translational protein phosphorylation; Cytoprotection by HMOX1; Recycling of bile acids and salts; Heme degradation; HDL remodeling; Heme biosynthesis	ENSG00000163631	Selenium micronutrient network; Vitamin B12 metabolism; Folate metabolism; Complement system; VEGFA-VEGFR2 signaling pathway	14	975445		High	1
FALSE	Master Protein	Q5XQN5	SWISS-PROT:Q5XQN5 (Bos taurus) Keratin, type II cytoskeletal 5	5	TRUE		3	4	1	601	62.9	7.81	5.85	3	other biological processes	cytoskeleton		Pf00038, Pf16208	281268	KRT5	bta:281268; Q5XQN5				0	562639		High	1
FALSE	Master Protein	P04258	SWISS-PROT:P04258 (Bos taurus) Similar to Collagen alpha 1(III) chain	3	TRUE		3	3	3	1466	138.4	6.43	8.01	3	cell adhesion;cell organization and biogenesis;protein metabolism;other metabolic processes;stress response;developmental processes;signal transduction;other biological processes	non-structural extracellular;extracellular matrix	signal transduction activity or receptor binding;extracellular structural activity;other molecular function	Pf00093, Pf01391, Pf01410	510833	COL3A1	A0A4W2F3U8; bta:510833; F1MXS8; Q08E14		ENSBIXG00000028355; ENSBTAG00000021466	Inflammatory response pathway; Focal adhesion; Senescence and autophagy in cancer	3	528365		High	1
FALSE	Master Protein	P45888	Actin-related protein 2 OS=Drosophila melanogaster OX=7227 GN=Arp2 PE=2 SV=3	2	FALSE	Drosophila melanogaster OX=7227	1	1	1	399	45.3	6.02	1.8	1	cell organization and biogenesis;other biological processes	cytoskeleton;other cell component	cytoskeletal activity;other molecular function	Pf00022	32623	Arp2	A8JV17; dme:Dmel_CG9901; F0JAK9; P45888; Q9VXF3	Clathrin-mediated endocytosis; Regulation of actin dynamics for phagocytic cup formation; RHO GTPases Activate WASPs and WAVEs; Neutrophil degranulation			4	369091		High	1
Table S2. Analysis of the blank (raw) beads. The Dynabeads® MyOne™ Carboxylic Acid (Invitrogen by Thermo Fisher cat. #65001) contained 26 contaminants that were excluded from the original list. For the applied filter see Image S2.
