## Supplemental Tables for "Targeting Regulatory Factors Associated with the *Drosophila Myc cis*-Elements by Reporter Expression, Gel Shift Assay, and Mass Spectrometric Protein Identification": Table A.xlsx

### Sheet: Proteins
	Category
		Table A. Supplement to Figure 12: Regulatory proteins associated with the Myc targets and positive control subdivided based on their activity
		Subdivisions of the potential Myc regulators	Tested targets and positive control
	1	RNA POL I Transcription (POLITR)	P1P2	P29P30	P31P32	P35P36	P37P38	Pos
		RNA POL I Transcription (POLITR)	11	5	8	6	6	7
	2	RNA POL I Transcription-associated Processes (POLITRAP)	P1P2	P29P30	P31P32	P35P36	P37P38	Pos
		RNA POL I & III subunit C (Dmel\Polr1C) (RPI1C)	0	0	0	0	0	0
		RNA POL I, II, & III subunit RPABC3 (Dmel\Polr2H, RPB8) (RPIB8)	0	0	0	0	0	0
		RNA POL I, II & III subunit E (Dmel\Polr2E, Rpb5, DmRPB5) (RPIB5)	1	1	1	1	1	1
		DNA Binding, POL I Transcription (DBTR1)	9	5	7	5	6	6
		Chromatin/Hetero-/-DNA Binding, POL I TR (CBTR1)	1	0	1	0	0	0
		Chromatin/Nucleosome Remodeling/Organization POL I Transcription (CRTR1)	0	0	0	0	0	0
		DNA Helicase, POL I Transcription (DNAHTR1)	1	1	1	1	1	1
		RNA Binding, POL I Transcription (RNABTR1)	1	0	0	1	0	1
		RNA Helicase, POL I Transcription (RNAHTR1)	0	0	0	0	0	0
		Regulation of Gene Expression, POL I Transcription (RGEXPTR1)	0	0	0	0	0	0
		POLITRAP Total	13	7	10	8	8	9
	3	RNA POL II Transcription (POLIITR)	P1P2	P29P30	P31P32	P35P36	P37P38	Pos
		RNA POL II Transcription (POLIITR)	121	105	109	95	104	113
	4	RNA POL II Transcription-associated Processes (POLIITRAP)	P1P2	P29P30	P31P32	P35P36	P37P38	Pos
		RNA POL II subunits (Dmel\Polr2B, RPBII140, RPB2) (RPIIB2)	1	1	1	1	1	1
		RNA POL II subunits (Dme\Polr2A, RpII215, RPB1) (RPIIB1)	1	0	1	1	0	0
		RNA POL II subunits ( Dmel\Polr2C, l(2)34Dg, RpII33, RPB3) (RPIIB3)	0	0	1	1	1	1
		RNA POL I, II & III subunit E (Dmel\Polr2E, Rpb5, DmRPB5) (RPIIB5)	1	1	1	1	1	1
		RNA POL II subunits (Dmel\Polr2G, RPB7) (RPIIB7)	0	1	1	1	1	1
		RNA POL I, II, & III subunit RPABC3 (Dmel\Polr2H, RPB8) (RPIIB8)	1	1	1	1	1	1
		Mediator Subunit (MS)	5	2	5	3	4	5
		Transcription Factor, Gene-specific (TF)	30	27	31	20	24	27
		Activator (Transcriptional) (ACT)	4	6	4	4	4	3
		Co-activator (Transcriptional) (COACT)	20	17	18	15	17	18
		Co-activator Binding (Transcriptional) (COACTB)	2	2	2	2	2	2
		Repressor/Silencer (Transcriptional) (REP)	12	12	9	7	11	11
		Corepressor (Transcriptional) (COREP)	8	14	10	12	13	7
		Suppressor (Transcription) (SUP)	1	2	0	2	2	1
		Co-Regulator (Transcriptional) (COREG)	2	3	3	2	2	2
		TBP &TFIID-associated factors, TAFs (Pre-initiation/initiation) (TPI)	12	10	10	9	9	11
		Transcription Initiation (TI)	15	11	15	10	10	12
		Transcription Elongation (TE)	8	5	8	5	4	10
		Transcription Termination (TT)	5	8	4	4	4	6
		Histone Acetylation (Acetyl Transferase) (HAT)	3	3	3	3	3	3
		Histone Deacetylation (HDAC)	7	7	5	5	7	7
		Histone Modification (other than Acetylation/Deacetylation) (HMOD)	3	1	2	2	1	1
		Promoter Recognition Factor (Trf2) (PRF)	1	1	1	0	1	1
		Transcription Export Complex (TREX)	7	7	8	4	6	11
		Integrator Complex (INTCOM)	3	3	3	2	3	3
		(Chromatin) Insulator (INSUL)	1	2	2	2	2	1
		(Chromatin) Insulator Sequence Binding (INSULB)	1	1	1	1	1	1
		Regulation of Gene Expression, POL II Transcription (RGEXPTR2)	1	1	1	1	1	1
		Chromatin/Hetero-/-DNA Binding, POL II TR (CBTR2)	31	29	30	29	29	29
		Chromatin Silencing/Repression/Epigenetic Silencing (CHRSILEN)	6	3	5	3	4	6
		Chromatin/Nucleosome Remodeling/Organization POL II Transcription (CRTR2)	35	27	29	29	32	36
		Heterochromatin Formation/Organization (HF)	13	9	12	6	9	11
		DNA Helicase, POL II Transcription (DNAHTR2)	2	2	2	3	2	2
		RNA Helicase, POL II Transcription (RNAHTR2)	0	1	1	0	1	1
		(DNA-Binding) Transcription Factor Binding (DBTFB)	10	7	10	9	7	8
		DNA Binding, POL II Transcription (DBTR2)	66	57	57	50	53	59
		RNA Binding, POL II Transcription (RNABTR2)	8	10	8	6	8	9
		Enhancer Blocking (ENBLOC)	0	1	1	1	1	1
		POLIITRAP Total	326	295	306	257	282	311
	5	RNA POL III Transcription (POLIIITR)	P1P2	P29P30	P31P32	P35P36	P37P38	Pos
		RNA POL III Transcription (POLIIITR)	9	5	7	5	6	5
	6	RNA POL III Transcription-associated Processes (POLIIITRAP)	P1P2	P29P30	P31P32	P35P36	P37P38	Pos
		RNA POL I & III subunit C (Dmel\Polr1C) (RPIII1C)	0	0	0	0	0	0
		RNA POL I, II, & III subunit RPABC3 (Dmel\Polr2H, RPB8) (RPIIIB8)	0	0	0	0	0	0
		RNA POL I, II & III subunit E (Dmel\Polr2E, Rpb5, DmRPB5) (RPIIIB5)	1	1	1	1	1	1
		Regulation of Gene Expression, POL III Transcription (RGEXPTR3)	1	1	1	1	1	0
		Chromatin/Hetero-/-DNA Binding, POL III TR (CBTR3)	1	0	1	0	0	0
		Chromatin/Nucleosome Remodeling/Organization POL III Transcription (CRTR3)	0	0	0	0	0	0
		DNA Binding, POL III Transcription (DBTR3)	7	4	5	4	5	5
		DNA Helicase, POL III Transcription (DNAHTR3)	0	0	0	0	0	0
		RNA Binding, POL III Transcription (RNABTR3)	2	2	2	2	2	1
		RNA Helicase, POL III Transcription (RNAHTR3)	0	0	0	0	0	0
		POLIIITRAP Total	12	8	10	8	9	7
	7	Mitochondrial Transcription (MTTR)	P1P2	P29P30	P31P32	P35P36	P37P38	Pos
		Mitochondrial Transcription (MTTR)	6	3	3	4	1	6
	8	Mitochondrial Transcription-associated Processes (MTTRAP)	P1P2	P29P30	P31P32	P35P36	P37P38	Pos
		DNA Binding Mitochondrial Transcription (DBMTTR)	4	1	2	2	1	4
		Mitochondrial Transcription Factor (MTTF)	2	1	1	1	0	2
		Mitochondrial Transcription Factor A (TFAM)	1	1	1	1	0	1
		Mitochondrial Transcription Factor B2 (TFB2M)	1	0	0	0	0	1
		Mitochondrial Transcription Termination (MTTT)	1	0	0	0	0	1
		Mitochondrial RNA Binding Processing (MTRNABPR)	1	1	0	1	1	1
		Regulation of Gene Expression, Mitochondrial (RGEXPMT)	1	1	0	1	1	1
		MTTRAP Total	11	5	4	6	3	11
	9	Translation (TN)	P1P2	P29P30	P31P32	P35P36	P37P38	Pos
		Translation (TN)	23	22	21	21	19	24
	10	Translation-associated Processes (TRSLAP)	P1P2	P29P30	P31P32	P35P36	P37P38	Pos
		RNA Helicase, Translation (RNAHTN)	5	3	3	2	2	4
		RNA Binding, Translation (RNABTN)	18	17	16	17	14	20
		Chromatin/Hetero-/-DNA Binding, Translation (CBTN)	0	0	0	0	0	0
		Regulation of Gene Expression, Translation (RGEXPTN)	7	7	7	6	6	10
		Translation Factor (TNFAC)	1	0	1	0	0	1
		Mitochondrial Translation (MTTN)	1	1	1	1	1	1
		Mitochondrial Translation Factor (MTTNF)	1	1	1	1	1	1
		TRSLAP Total	33	29	29	27	24	37
	11	RNA processing (RNAPR)	P1P2	P29P30	P31P32	P35P36	P37P38	Pos
		Poly(A) Binding Protein (PAB)	1	1	2	1	1	1
		Polyadenylation Factor (PAFAC)	3	2	1	1	2	3
		RNA Binding, RNA Processing (RNABPR)	43	41	37	32	37	42
		Regulation of Gene Expression, RNA Processing (RGEXPPR)	24	24	17	19	22	24
		RNA Helicase, RNA Processing (RNAHPR)	10	10	8	7	7	10
		Chromatin/Hetero-/-DNA Binding, RNA Processing (CBPR)	0	1	0	0	1	1
		RNAPR Total	81	79	65	60	70	81
	12	Posttranscriptional/Posttranslational Processes (PPP)	P1P2	P29P30	P31P32	P35P36	P37P38	Pos
		Posttranscriptional/Posttranslational Silencing/Repression (PSILEN)	19	14	16	15	12	16
		Regulation of Gene Expression, Posttranscriptional (RGEXPPT)	52	42	46	39	40	44
		RNA Helicase, Posttranscriptional/Posttranslational (RNAHPT)	7	5	5	5	4	5
		RNA Binding, Posttranscriptional/Posttranslational Regulation (RNABPT)	20	17	18	14	17	16
		Chromatin/Hetero-/-DNA Binding, Post-TR/Post-Translational (CBPT)	1	1	1	1	1	1
		PPP Total	99	79	86	74	74	82
	13	Replication/Repair/Recombination (RRR)	P1P2	P29P30	P31P32	P35P36	P37P38	Pos
		Replication/Repair/Recombination (RRR)	59	47	43	37	40	51
	14	Replication/Repair/Recombination-associated Processes (RRRAP)	P1P2	P29P30	P31P32	P35P36	P37P38	Pos
		DNA primase 1, DNA polymerase α (PRIM1)	1	0	0	0	0	1
		DNA primase large subunit, PRIM2 (PRIM2)	2	1	1	0	1	1
		DNA polymerase alpha catalytic subunit (Dmel\PolA1) (DNAPOLA1)	0	0	1	1	1	0
		DNA polymerase delta catalytic subunit (Dmel\PolD1) (DNAPOLD1)	1	0	0	0	1	1
		DNA polymerase delta subunit 2 (Dmel\PolD2) (DNAPOLD2)	1	0	0	1	0	1
		DNA polymerase delta subunit 3 (Dmel\PolD3) (DNAPOLD3)	1	2	1	1	1	1
		DNA polymerase epsilon subunit 1 (Dmel\PolE1) (DNAPOLE1)	1	1	1	1	1	1
		Polymerase (DNA-directed), delta interacting protein 2 (POLDIP2)	1	1	1	1	1	1
		Chromosome Maintenance/stability/organization/Condensation (CHRM)	26	23	23	23	22	26
		Mismatched DNA Binding (MISDB)	2	0	0	0	0	1
		Telomere Capping/Maintenance Mechanism (TMM)	5	4	4	3	4	5
		Chromatin/Hetero-/-DNA Binding, Replication/Repair/Recombination (CBRR)	15	11	7	12	10	14
		Chromatin/Nucleosome Remodeling/Organization, Replication/Repair/Recombination (CRR)	11	11	8	13	12	12
		DNA Binding, Replication/Repair/Recombination (DBRR)	33	29	27	19	23	29
		DNA Binding Mitochondrial Replication/Repair/Recombination (DBMTRR)	4	3	4	4	2	5
		Mitochondrial Replication/Repair/Recombination (MTRR)	3	3	3	3	1	4
		RNA Binding, Replication/Repair/Recombination (RNABRR)	0	0	0	0	0	0
		Regulation of Gene Expression, Replication/Repair/Recombination (RGEXPRR)	4	1	3	3	3	3
		DNA Helicase, Replication/Repair/Recombination (DNAHRR)	5	5	3	3	5	5
		RNA Helicase, Replication/Repair/Recombination (RNAHRR)	0	0	0	0	0	0
		RRRAP Total	116	95	87	88	88	111
	15	Uncharacterized (U)	P1P2	P29P30	P31P32	P35P36	P37P38	Pos
		Uncharacterized (U)	14	19	15	13	15	14

### Sheet: Summarized Proteins
	Category
		Table A. Supplement to the summary of the analyzed regulatory proteins in Figure 12
			Tested targets and positive control
		Subdivisions of the potential Myc and wingless/wg regulators	P1P2	P29P30	P31P32	P35P36	P37P38	Pos
	1	RNA POL I Transcription (POLITR)	11	5	8	6	6	7
	2	RNA POL I Transcription-associated Processes (POLITRAP)	13	7	10	8	8	9
	3	RNA POL II Transcription (POLIITR)	121	105	109	95	104	113
	4	RNA POL II Transcription-associated Processes (POLIITRAP)	326	295	306	257	282	311
	5	RNA POL III Transcription (POLIIITR)	9	5	7	5	6	5
	6	RNA POL III Transcription-associated Processes (POLIIITRAP)	12	8	10	8	9	7
	7	Mitochondrial Transcription (MTTR)	6	3	3	4	1	6
	8	Mitochondrial Transcription-associated Processes (MTTRAP)	11	5	4	6	3	11
	9	Translation (TN)	23	22	21	21	19	24
	10	Translation-associated Processes (TRSLAP)	33	29	29	27	24	37
	11	RNA processing (RNAPR)	81	79	65	60	70	81
	12	Posttranscriptional/Posttranslational Processes (PPP)	99	79	86	74	74	82
	13	Replication/Repair/Recombination (RRR)	59	47	43	37	40	51
	14	Replication/Repair/Recombination-associated Processes (RRRAP)	116	95	87	88	88	111
	15	Uncharacterized (U)	14	19	15	13	15	14
